# The Alzheimer’s disease neurodegenerative cascade reconstructed in human L2/3 excitatory neurons

**DOI:** 10.64898/2026.04.14.718430

**Authors:** Magdalena Zielonka, Anna Mallach, Bart De Strooper, Mark Fiers

## Abstract

Identifying the molecular cascade underlying neuronal degeneration in Alzheimer’s disease has been hampered by cellular heterogeneity and the limitations of donor-level classification. By integrating 851,682 cortical layer 2 and 3 excitatory neuron transcriptomes from 557 individuals across four independent snRNA-seq datasets of the human prefrontal cortex, we reconstruct neuronal degeneration as a continuous, stage-resolved transcriptional trajectory. Ordering neurons by collective pathological burden and clinical manifestation reveals that degeneration unfolds asynchronously within individual brains. Neurons in a single brain can simultaneously occupy early, intermediate, and late pathological states, a continuum entirely obscured by conventional approaches. The trajectory captures discrete transcriptional inflection points defining successive stages of vulnerability linked to development of neuropathology. Systematic analysis of the complete human kinome and phosphatome along this trajectory identifies a temporal hierarchy of phosphorylation dysregulation which collectively creates a permissive environment for tau pathology to escalate, defining stage-specific molecular nodes in the degenerative cascade.
