## SupplementalTables for "The Alzheimer’s disease neurodegenerative cascade reconstructed in human L2/3 excitatory neurons": Zielonka2026_SuppTable5.xlsx

### Sheet: SuppTable5_cNMF_modules_top100_
	1	2	3	4	5	6	7	8	9	10	11	12	13	14	15	16	17	18	19	20	21
0	KCND2	PCDH9-AS2	CACNA1A	MOXD1	GPC6	AC016831.7	CLU	COL21A1	PRKCH	TRHDE	DOK6	RPL41	HIBCH	TSHZ2	SGCZ	NEFM	NRG1	ZNF804B	MT-ATP6	MOG	HS3ST2
1	ZNF804A	AC023590.1	RBFOX3	EPB41L4A	RCAN2	GLIS3	CAMK2N1	GRM8	CCDC59	COBLL1	PARD3	RPL32	FLRT2	RXFP1	PCDH15	NEFL	SV2C	SEMA5A	MT-CO2	ST18	NPTX2
2	DGKG	P2RY14	CERS4	SPOCK3	ZFPM2	HDAC9	CALM1	ROBO2	AEBP2	LRRC4C	ARHGAP18	RPS27A	SNTG1	POU6F2	EPHA6	SNCG	SYT2	SORCS3	MT-CYB	RNF220	HSPA1A
3	GREB1L	SNAP25-AS1	XYLT1	PDE4D	ANO2	PEX5L	ACTB	SYNPR	STRADA	PLCH1	DOCK10	RPL24	RALYL	TRPM3	TOX3	STMN2	SULF2	PDE10A	MT-CO3	CERCAM	VGF
4	MGAT4C	MALAT1	AC019118.2	CDH18	LRRTM4	MAGI2	HSP90AB1	GHR	AC093843.1	CHRM2	GRM1	RPLP1	SNX31	PTPRT	ROBO2	GAPDH	CNTN6	ALCAM	MT-ND3	LINC00486	INHBA
5	HHAT	PDE5A	CUX2	LINC00320	LY86-AS1	CADPS2	YWHAG	ARHGEF28	TMEM179	RORA	CDH13	RPS21	MSH4	SEMA6D	GLIS3	TUBB2A	ESRRG	OSBPL3	MT-ND1	FA2H	DNAJB1
6	PCDH7	CTNNA3	MIAT	NCAM2	LINC00507	ST6GALNAC5	YWHAH	KCNK13	GCNT4	WLS	ADAMTS9-AS2	RPS24	CYP39A1	RORB	KCNH7	TUBA1B	VAV3	AC067956.1	MT-CO1	FRMD4B	ARC
7	KCNQ5	C12orf40	RTN4RL1	TRPC6	PCSK6	MET	YWHAB	SEMA3A	SYCP2L	PTPRT	PPARG	RPL21	TFDP2	CLSTN2	KCNH5	LGALS1	LRP1B	TEAD1	MT-ND4	DOCK5	FOS
8	EDIL3	RAB11A	RAP1GAP2	KAZN	RGS6	KLF12	SERINC1	SYT10	TNNI3K	NTNG1	PDE1A	RPS25	DSCAM	EFNA5	ANTXR2	NEFH	MYO16	PEX5L	MT-ND5	ZNF536	IGSF9B
9	DSCAML1	IL7	CABP1	PDE1A	2001-03-01	PLCB1	ENC1	EPHA5	SLC35A1	RORB	PTPN13	RPS27	HSPA12A	ST6GALNAC3	GPC6	MAP1B	TDO2	PTPRK	MT-ND4L	NCKAP5	JUNB
10	ABLIM1	ANKUB1	PRKAG2	FSTL4	RASGRF2	NTM	OLFM1	SWAP70	LINC00882	UTRN	ERC2	RPL11	PLCG2	CNTNAP2	NEGR1	HSP90AA1	ANK1	PLCB1	MT-ND2	SLC5A11	EGR4
11	GPC5	AC015923.1	KLHL29	EPHA7	ROBO1	GULP1	CALM3	ADCY8	ST3GAL3	SPHKAP	PALMD	RPL37A	TNFSF13B	CNTNAP4	BTNL9	PEBP1	TENM4	KIAA1217	FAIM2	HIP1	TIMP1
12	ACVR1C	AC079117.1	CLIP2	STXBP6	CYP1B1-AS1	FRAS1	PRNP	PID1	ANO5	CNTN5	CCBE1	RPL34	LINC00326	DCC	CNTN6	NDUFA4	DLC1	NTRK2	NCDN	TMEM63A	DNAJA4
13	RGS12	PCDH9-AS4	DAB2IP	PDZD2	CCDC85A	RBFOX1	YWHAE	TESK2	LEPR	CPNE4	TG	RPS23	SPECC1	PDGFC	PLCH1	TUBA4A	SGCZ	HDAC9	PHYHIP	C10orf90	HSPH1
14	PDGFD	CHRM3-AS2	RAB11FIP3	SLC35F3	ADAMTS3	COL5A2	CHN1	DNAH6	DGCR9	FSTL5	EPHA6	FTH1	CHORDC1	LAMA2	CNTNAP2	HSPA8	KAZN	CALCRL	TSPYL1	ENPP2	HSPA1B
15	MEIS2	TIMP3	CDH22	SORCS1	SLC22A10	ZNF385B	GNAS	CNGB1	ZNF248	PHLDB2	CNTN5	RPS4X	TMEM161B-AS1	LRMP	GRIK1	TUBA1A	SPOCK1	HOMER1	MT-ATP8	NEAT1	HSD17B12
16	KIAA1217	CELF2-AS2	LINC00486	PCSK2	KIAA1217	KCNIP4	TSPYL1	PTGER3	HERC4	VIPR2	GRIK4	RPS7	CADM2	VWC2L	CNKSR3	HINT1	DPP4	CCSER1	PRNP	FAM107B	EGR1
17	NELL1	SLC8A1-AS1	PKNOX2	NAV3	TENM2	MYBPC1	YWHAZ	RBFOX1	PHTF2	CCDC68	SPON1	NACA	MIR137HG	KCNQ3	RIT2	FTH1	NEFH	SYT10	ELAVL3	DAAM2	FOSB
18	THSD7A	UBE3A	CAMK1D	SYN3	CD53	PIP5K1B	SNAP25	TENM3	UGGT2	FOXP2	SEZ6L	RPS12	TMEM232	OPRM1	GRM3	SPARCL1	CPT1A	OTOGL	ZBTB7A	CNDP1	LBH
19	GSE1	GRM5-AS1	ASIC2	GLP2R	VWA3A	TSPAN5	PHYHIP	LPP	RPL37A	SCTR	LIPC	RPL3	C9orf153	TOX	ZBTB7C	TUBB4B	UBA6-AS1	NOX4	SNCB	PHLDB1	KIF26B
20	CTNNA2	ST7-AS2	ZFR2	CDH9	PDZD2	FOCAD	NRGN	RYR3	SARNP	PLCXD3	RGS20	RPL38	ROS1	TENM2	GRM7	NRGN	CDH7	NKAIN2	CAMK2B	ERBB4	PDYN
21	CNTNAP5	PRSS51	SEC14L5	KCNN2	EPHB1	FMN1	PREPL	LRRC3B	ZNF675	CNTNAP5	GRID2	RPL7A	OVCH1	2001-03-01	PCSK6	CKB	MEG8	PDE4B	GRIN1	TTYH2	TET3
22	EXOC6B	MAK	CELF5	DTNA	GALNTL6	TENM2	NCDN	LINC00326	RAPGEF6	SNTG1	SAMD3	RPL19	RBMS3	CHSY3	LINGO2	SCN1B	THEMIS	CDC14B	NAT8L	PLP1	CAMK1D
23	SLIT3	DLGAP1-AS5	CCDC57	PRKD1	PPFIA2	SLC38A11	SYT11	SOX5	CHD2	DCC	PTPRO	RPS18	FHIT	NRG3	DCC	YWHAH	CTNNA2	SPRED2	CREG2	CD22	MIR7-3HG
24	SEL1L3	FGF12-AS1	PTPRS	AMPH	BICC1	NSF	HSP90AA1	L3MBTL4	GPATCH2	UST	CACNA1E	RPL35A	GAB1	FOXP2	DACH1	GAP43	ASTN2	MLIP	TPPP	ELMO1-AS1	SORCS3
25	CALN1	LRTM1	CDH4	PCDH7	MED12L	NCALD	NEFL	ARHGAP28	FNTB	PAH	ADCY2	RPS15	HIST1H2AC	TMTC2	SEMA3A	SOD1	LSAMP	CTNNA2	NEUROD2	MYRF	SLC7A5
26	MAML2	CHST9	SNRPN	PCDH17	ASXL3	PDE7B	CREG2	GRIN3A	RASGRF2	NYAP2	PLXDC2	RPL6	MUC20	CHODL	OPRM1	STMN1	CNTN4	DMD	MAP1A	SHROOM4	BDNF
27	TANC1	MGST1	OR2L13	INPP4B	MLIP	FSTL4	PJA2	RFX3	MVP	ADCY8	SDK1	RPS3A	CCND3	NR2F1-AS1	CNTN4	CALY	PRUNE2	PAMR1	SYN1	ASPA	HOMER1
28	SDK1	CRLF3	TNRC18	LDLRAD3	PDE1C	NPAS3	PEBP1	NFIB	ROS1	TSPAN9	LINGO2	FAU	LRRIQ1	SPOCK1	ROBO1	GNG3	CDHR3	PLCXD3	PPP2R1A	TMEM144	HSPB1
29	EEPD1	FILIP1L	KDM4B	KCNIP4	CDH12	FKBP5	TSPYL4	ARL15	NBAS	UNC5D	MATN2	RPL10	RFX3	UNC5D	GALNT13	RAB3A	DCC	CHST8	DIRAS1	CDK18	SOX4
30	ITPR1	P2RY12	IGSF21	GPC5	TLN2	MYRIP	TUBB4A	DAB1	CTNND1	GRM7	TMEM196	RPS14	KCNH7	PTPRK	CPNE8	CALM1	KCNQ3	STXBP5-AS1	NRGN	FBXL7	LOXHD1
31	CSGALNACT1	PEX5L-AS2	OLFM2	ASIC2	PARP8	OXR1	PSAP	DPP10	JAK1	KIAA1211	ROBO1	RPL7	GDAP1	KHDRBS2	SGCG	PRDX5	FSTL4	LRRC4C	FKBP8	TMTC2	BAG3
32	CBLN2	HHIP	ABCB9	AFF3	ZNF385B	SHROOM3	ARPP19	ZEB1	C20orf203	CLMN	PRKG1	RPL23A	AC002066.1	CDH12	NPAS3	MDH1	FGD4	LRP1B	THY1	BCAS1	KLF10
33	SLC8A1	CNTN4-AS2	GTF2IRD1	SGCD	CNGB1	FIGN	HSP90B1	SEMA6A	MUC20	ADAMTS6	PPFIA2	COX7C	MAGI2	PTPRD	MIR4500HG	GPX4	PTPRM	PCSK1	SV2A	OR2L13	LMCD1
34	SORBS2	AC098617.1	DNMT3A	CALN1	MEIS3	CAMK2D	MAP1B	NTNG1	STXBP5-AS1	PTPRD	ANO2	NDUFA4	ZEB1-AS1	PCDH11X	GRB14	PCSK1N	RYR2	LAMA2	JUND	DOCK1	NR4A1
35	PHYHIPL	BCL2L14	KIF9-AS1	JAK2	KLHL2	SLC35F3	PEA15	MBOAT2	MEF2C-AS1	POU6F2	GRIA1	RPL14	KLRD1	PDE1A	OXR1	CCDC85B	PRKCQ	CDH13	MAP1B	COL4A5	SERTAD1
36	DAB1	STRADB	GIPC1	PCDH9	TEK	SLC8A1	FAIM2	MCTP1	SGK3	SLC44A5	SH3BP4	RPL9	LINC00862	DPF3	NRG3	TPI1	SAMD5	ZBBX	EEF1A2	QKI	RGS2
37	CCNH	ANGPT2	CACNG3	BCL11B	SASH1	ZEB1	CLSTN1	B3GALT5	C1orf112	MYLK	MAN1A1	RPL13	LINC00159	UBE2E3	TOX	CYCS	ANKRD29	HCN1	CDK5R1	KIAA1755	PSME4
38	NETO1	CADM2-AS1	ABCA3	NELL1	PRKDC	SLC12A2	THY1	PRRX1	RPS6KA5	IL1RAPL2	CNTN3	RPL30	C2orf88	KHDRBS3	ITPR2	SRP14	GRIK3	PPEF1	TUBB4A	ERBB3	EGR3
39	NAV3	MTCP1	SNX8	GRM1	BRINP3	DCX	PNMA2	RAB27B	SRPK1	LRMP	GRIK2	RPLP2	ZNF706	BRINP3	PAX6	CCK	TMEM132C	ADCYAP1	SLC17A7	UGT8	SLC2A3
40	QKI	LINC00903	AKAP8L	MAMDC2	KCNK13	FAM135B	DKK3	PDE4B	TTC8	AUTS2	GNAL	DYNLL1	ADCY10	SLC44A5	SGCD	LDHB	LAMA3	PAM	ENC1	COL19A1	CRYAB
41	CSMD1	IGSF10	RAB40C	GALNT13	GARNL3	TMEM163	VSNL1	MLLT3	PDK3	RYR3	PHACTR2	EEF1A1	HMGB1	ALCAM	PLCB1	ATP6V1F	PLXNA4	SPRED1	PNMA2	LPAR1	DUSP2
42	GRIA4	B3GNT5	NPDC1	KCNQ5	RFX2	THRB	NCL	PTPRK	STS	PTPRZ1	FAT4	RPS8	ADAMTSL1	FAM13A	LCORL	ACTG1	ANKRD55	AC007091.1	RGS4	CPM	ABCB1
43	PCDH11Y	RHBDL2	FAM153B	ITGA9	BRINP2	EVI5	SYN1	UNC5D	LUC7L	CXXC4	SGCD	TPT1	ZEB1	MAML3	VWC2	PIN1	FMNL2	SHC3	CEND1	SNRPN	ELOVL5
44	ESRRG	CACNA2D3-AS1	LRRN2	TMTC1	CNTN4	AGBL4	RGS4	PIK3C2G	GDAP1	BRINP3	LINC00276	RPL39	MIPOL1	ANO3	CDH12	COX5A	NTM	GPATCH2	RNF208	LINC00639	LINC00607
45	PRKCA	JPX	TCERG1L	PTPN14	HS6ST3	PCDH9	ATP1B1	DYNC1I1	ENSA	VWC2L	ARHGAP10	RPL12	BAZ2B	CCDC3	SCN7A	CEND1	CD99	PLEKHG1	CPLX2	DOCK10	SHISA6
46	AMPH	GLIPR1L1	B4GALNT3	NRP1	GLIS3	GYG2	NAP1L2	PRKG1	ZNF577	CNTNAP3	CDH9	RPL37	KCNMB2	RYR2	ARL15	CHCHD10	FAP	CDK14	BSG	CLMN	UBC
47	SEZ6L	P4HA3	ZER1	PTPRO	NTRK3	INPP4B	UCHL1	GRID2	ARAP3	LPP	DCLK2	RPL13A	ADAM32	SLC35F1	LAMA2	SLC25A5	IL1RAPL2	HS3ST5	CAMK2N1	LINC00609	SERPINE1
48	WNT3	IPO9-AS1	FAM222B	TTC6	PTPRR	TMEM132D	KLC1	CALB1	AKNAD1	PRSS12	COL24A1	UQCRB	EFNA5	CDH8	CA10	LDHA	CCDC39	DSG2	APLP1	SLC1A3	DUSP6
49	SEMA3C	CAV3	SYT12	SORBS1	STXBP6	ITPR2	RTN4	ADAMTS9-AS1	PRELID2	NEGR1	SFT2D2	RPL18A	MTUS2	ST3GAL6	PLEKHH2	COX4I1	CLSTN2	AK5	MAPK8IP2	SOX10	MEGF11
50	CNGA3	PRKD3	LDLRAD4	NTM	LRRC2	CDH8	SERINC3	GRM3	KAZN	COL11A1	GSG1L	RPS6	KANSL1L	GULP1	KHDRBS2	UBC	KCNQ1OT1	IL12RB2	TUBA1B	MBP	SCG2
51	HS6ST3	SLC3A1	CLEC2L	AC093843.1	PMEPA1	KCNB2	APLP1	KCNB2	RFC3	COL5A2	RERG	RPS13	BNIP3L	PTCHD4	RAB3C	UCHL1	LAMA4	GAP43	FAM217B	PRR5L	ATF3
52	PPFIA2	CHL1-AS1	ZFYVE28	MAML2	THRB	CNTN3	PTMS	HTR7	CACNB4	RARB	ITGA4	TOMM7	NRIP1	FAP	THSD4	TUBB	FAM135B	PDE4D	SCN1B	RIN2	MAMLD1
53	RPS6KA2	CCDC65	PKD1	PLCL1	SPON2	PDE4D	PEG10	LRP1B	RFFL	SCN7A	FOXO1	RPL5	ZNF365	ST6GAL2	EPHA5	CLU	LINC00894	TWIST1	STX1B	PIEZO2	RIMBP2
54	GALNT14	DIAPH2-AS1	ADCY9	ZFPM2	IL1RAPL1	RIT2	TOMM20	NLGN1	STAT4	PID1	PTPRR	RPL35	ZMYND8	SNTG1	OSBPL3	MGST3	FHIT	MCTP1	CALM3	RFTN2	VSTM2B
55	SHISA9	RARRES1	EML2	SYNJ2	TMEM132D	TOX2	LMO4	PRKAG2	ZBBX	PTCHD4	KIRREL3	RPS28	CNTNAP2	FSTL5	PTPRD	GABARAPL2	CNKSR3	BDNF	ELK1	KCNH8	HSPD1
56	MMP16	CADM2-AS2	ZBTB46	ADAMTSL1	SLC4A4	HECW1	MTPN	CADPS	KCNH1	GPRIN3	GRIA4	TMSB10	HSPA4L	RALYL	FAM13A	BEX5	GRIP1	BMPER	CELSR2	ZCCHC24	GABRG2
57	BTBD9	PCA3	KCNQ1OT1	EML6	HTR4	AFF2	NAPB	CDH4	TTTY14	PCLO	RPS6KA2	RPL36	KCNJ3	PCDH9	CDH2	UBB	SLC35F3	ANO4	CDIP1	PLEKHH1	DUSP1
58	CDH13	LSAMP-AS1	TMEM132D	RAPGEF6	FAT3	NELL1	ATP6V1E1	TMEM132D	USP25	CLSTN2	HSPA12A	RPL28	SORCS1	HECW1	KLHL32	ARHGDIG	ENPEP	FRMD6	DKK3	SEC31B	VPS53
59	KIRREL3	AC016910.1	NCOR2	RALYL	DPYD-AS1	HCN1	GDI1	PTPRG	COX16	GRM3	ATP6V1H	RPL8	HSPH1	NEGR1	CADPS2	CAMK2N2	STK33	OXR1	CLIP3	HPN-AS1	GPR158
60	BMPR1B	FGF14-AS1	SEC31B	SLCO2A1	TTC6	GRM8	NUCKS1	SCN9A	SLC39A10	DPY19L1	SLIT3	RPL10A	ZNF675	PDZRN4	ITGA8	SLC25A4	RIT2	FAM81A	DMTN	ZBTB20	RGS20
61	MN1	SFRP4	EFR3B	PLXNA4	MAPK4	PROS1	CALM2	GNB4	KCNMB2	PARM1	CACNG4	RPL31	FBXO10	NRXN3	KLF12	COX6B1	TRIM67	PCDH17	NPTXR	POLR2F	ZMYND8
62	MYOM2	GYPB	STRC	SOX5	OLFM3	FAM13A	NPTX1	CCDC85A	C1QTNF7	GOLIM4	SYT17	RPL36AL	PRKAG2	KCNAB1	DISC1	AP2M1	BEND6	NEDD9	SPOCK2	EFHD1	DNAJB5
63	GUCY1A2	RFX4	CACNA1C	CBLN2	SEMA6D	PRKD1	EIF4A2	FARP1	ABLIM1	UNC5C	BTBD9	RPL18	IQCJ-SCHIP1	THRB	F11-AS1	IGFBP2	SHISA6	VIPR2	WBP2	ITGA2	SV2C
64	SORCS3	ABCA9-AS1	SYNDIG1	CNTNAP4	NEDD4L	STARD13	DDX24	EPHA3	ATAD2	C12orf42	DPYD	RPS26	MFAP3L	OTOGL	CPNE4	COX5B	DSCAM	DPP4	PRRT1	ATP10B	JARID2
65	EML6	DPYD-AS1	TESC	SORCS3	RFX3	RYR2	RAB6B	NKAIN2	SUMF1	MGAT4C	CSGALNACT1	RPL23	LINC00882	CTNNA2	FMN1	BEX1	DCHS2	TRPS1	ZBTB18	PIP4K2A	DNHD1
66	ERC1	SPDYE3	TNR	RPS6KA2	ADAMTS9-AS2	LRRTM4	SYT4	PDE1C	MANBA	CLMP	SERPINE2	RPS19	LAMA2	FARP1	PITPNC1	NSG1	DTNA	ETV5	PIP4K2B	DLC1	GRASP
67	FAM163A	ENO4	IGSF9B	LINC00276	RYR2	LSAMP	DSTN	HIVEP3	ADAM32	LDLRAD4	ENOX1	RPS15A	ADAMTS2	ANTXR2	COL5A2	BEX4	CLEC2L	MRPS22	CBX6	TMCC3	DUSP5
68	HS3ST4	PDXDC1	CRTC1	KCTD16	GRIA4	FAT3	PFN2	PPP4R4	SNX31	FNBP1L	KCNH7	RPL27	LRFN5	NOL4	ENOX1	SEZ6L2	PIK3R3	MGAT4C	RUNDC3A	MEGF10	SERTAD2
69	VGLL4	LIPI	NAV1	DMD	HS3ST4	NTRK2	CTXN1	TTC6	CDKL1	ROBO2	KCNIP4	PFDN5	SNED1	CADM2	TPBG	ATP6V0E2	DNM3	FNDC3A	SCN2B	CECR2	MIR181A1HG
70	EPB41L2	ALG13-AS1	SORCS2	LSAMP	CNTNAP4	RARB	NAP1L3	MYBPC1	CDK19	MAGI2	HIVEP3	RPS16	DNM3	NGB	PRKG1-AS1	CFL1	TGFBR1	PTGER3	GDI1	PHLPP1	DUSP4
71	MDGA1	MIR181A2HG	ANKRD24	MTHFD2L	STARD13	IQCJ-SCHIP1	PTMA	CDH10	ZNF280D	C8orf34	NDST3	NDUFS5	CASS4	MEF2C	UNC5C	TRAPPC1	LTBP1	CDH10	BAIAP2	ABCA8	FSTL4
72	ZFHX4	PPP2R3A	CUX1	NRXN3	MAN1A1	SGCD	SPARCL1	INPP4B	VWA3A	PLCXD2	PDE8B	RPL29	IL12A-AS1	NREP	KLHL29	ATP1B1	PLA2R1	ATXN1	GSK3A	MOBP	JUN
73	LIPC	TMPRSS11D	TMEM120B	ERC2	CNR1	TOX	NUDT3	COL5A2	RAD18	RIMS1	NHSL2	RPL15	HSPB1	AC067956.1	CCBE1	UQCRH	ST6GALNAC3	ZNF385D	C14orf132	ADARB2	LONRF2
74	DGKB	ADAM7	EPHB2	ZNF804B	ZDHHC14	CYP1B1-AS1	BEX1	KIAA1328	TXNDC16	SLC8B1	KCNJ6	HINT1	2001-03-01	PLEKHG1	SHROOM3	RABAC1	ARHGAP10	ESRRG	KCNA2	NDE1	RAB39A
75	EML1	ARHGAP26-AS1	GRK4	CCDC6	TLE4	MEF2C	GHITM	FRAS1	LRRN1	CDK14	PLXNA4	BEX1	DGCR9	PROX1	GRIN3A	SCRG1	KCNIP1	RIMS1	NSF	PADI2	VPS13D
76	EPHA7	OPA1-AS1	SIPA1L3	PLXDC2	RPS6KC1	NIPAL2	STMN1	HS6ST3	BTD	MAST4	DOCK4	RPS3	PPP1R26-AS1	CACNA1G	PWRN1	DYNLT3	MGAT5	NPAS2	KIF1A	AC019118.2	ME1
77	CALCRL	HOOK2	MROH1	ANKRD62	CDH6	ETV6	CDK5R1	AFAP1L1	CPSF6	UNC13C	ITGB8	H2AFZ	FKBP5	GABRG3	L3MBTL4	ISCU	PRKD1	SETBP1	RAB6B	CREB5	MIDN
78	UNC13C	GK-AS1	CSNK1E	GRID1	THSD7A	SPOCK3	JUND	LDLRAD4	SLC6A15	SFMBT2	TMEM233	TMSB4X	TJP1	RARB	LINC00326	CCNI	ITPR2	MYO1E	SIRPA	FOLH1	RGS12
79	ZMAT4	GPSM2	RILPL1	MPPED2	OTOGL	MYO1B	TMEM30A	CALD1	EPB41L2	IQCJ-SCHIP1	CADPS	COX4I1	TMEM132C	ZBBX	SOX5	PRELID1	FOCAD	PRKCA	MAST3	LUZP2	LAMB3
80	NDST3	C3orf49	HRH1	TMEM232	DLEU2	PRB2	MAP1A	ADAMTS19	PDE8B	ZMAT4	FANCL	RPS9	GLRX	KCNB2	HS3ST5	MYL12B	SLC5A8	CDH7	RIMS3	NINJ2	ATF7IP2
81	RASA3	ABCB1	RABEPK	FRMD5	LRRTM3	COL12A1	PKM	PRICKLE2	WDPCP	RPH3A	EPHA5	RPL22	PGAP1	OLFM3	ANKRD55	CHCHD2	TOX2	NRXN3	USP22	MTUS1	RHEB
82	MRPS22	ACKR4	NOXA1	SNTB2	LINC00842	ZEB1-AS1	NFE2L1	FNDC3B	IBTK	GABRG3	GALNT18	TMA7	BANP	MPPED2	MEG8	BASP1	IDI2-AS1	SH3RF2	CTXN1	KANK1	INPP5A
83	EML5	TDRG1	KCNQ2	ST6GALNAC5	PDE7B	CDH18	DNAJA1	ADAMTS3	C2	GRM4	ROBO2	EIF1	LRRTM3	VWC2	SAMD3	ATP1A1	NHS	THEMIS	NDRG4	PLD5	GNG7
84	PTH2R	TCHP	MPPED1	SLC24A2	DPYD	ROBO1	BASP1	GXYLT2	HAVCR2	KCNH5	SLIT1	FTL	MKNK2	TPK1	NRXN3	CHGA	COL24A1	ADAMTS19	DUSP8	AC011043.1	XYLT1
85	ZEB2	AL139147.1	RHBDL3	GRID2	CACNA1C	LPL	HPCA	TMEM108	FRYL	KIAA0319	MEIS2	CCK	SMAD1	PAG1	MAST4	ARF5	CAMKMT	TPK1	EIF1AX	CLIP2	MFSD2A
86	MAML3	SPDYE2	PDE10A	AC067956.1	PTPN14	TSHZ1	ARF1	IL12RB2	FCHO2	RASSF3	BMPR1B	GABARAPL2	ELP4	DACH1	PDE10A	LMO4	TMTC1	SLC35F1	NUDT3	FAXDC2	ZMIZ1
87	RANBP17	OVCH1-AS1	PFKFB3	FKBP5	NPY1R	FAM66D	ATXN7L3B	GRB14	PDE7A	CDHR3	FGF13	RPS5	XPO1	MAGI3	PTCHD4	NAP1L5	CTBP2	VPS8	ARF1	LRP2	GADD45B
88	GNAL	GRM7-AS1	ACTN4	KCTD1	MCHR2	CA10	ZBTB18	BEND4	SLC13A3	SMYD2	ADRA1A	COX6C	C5AR1	SLC22A10	BRINP3	MAP1LC3A	KCNA1	AC093843.1	SLC27A6	CUEDC1	FNDC3A
89	ASAP2	FAM227B	WDR86	PDE8B	NEGR1	PRUNE2	MT-ND6	TMEM163	ADAMTSL3	CADM2	IQCJ-SCHIP1	CKB	JAM3	ARAP2	LAMA4	DCTN3	NUP93	LPP	PGAM1	ADAMTS18	LINC00511
90	KCTD16	FMO5	KCNIP3	DOCK4	CCDC144NL	GFRA1	ZFAND5	SYT17	TSTD3	PDZRN3	FSTL4	CHCHD2	AVIL	FIGN	PDGFC	PINK1	FIGN	ZNF804A	GABRA1	VRK2	JUND
91	BRINP1	SCRG1	PIGL	ITPR2	KCNJ6	NR3C1	PPIA	GALNTL6	ZIM2	L3MBTL4	KCNK13	RPS20	KCNQ2	FMNL3	MAGI2	NRN1	ALDH1A1	XYLT1	SNPH	SPATA22	FGFR1
92	BCL11A	DDX5	CACNG2	SAMD5	RFTN1	PLA2R1	DNAJA2	MIR4500HG	MFAP3	TRPM3	LRRN1	SRP14	CDH18	TTC39C	HCN1	SPCS1	TBC1D4	EXT1	PIANP	GLDN	PTGS2
93	KCND3	LINC00470	SNX32	WDR64	ST6GALNAC5	KIRREL3	SET	2001-03-01	ALDH8A1	BCAR3	TENM4	HOPX	SFMBT2	SNCA	SH3PXD2B	VDAC1	VWC2L	DGKB	KLC2	CPNE2	SIK2
94	ZBTB16	CA1	PITPNM2	TRAF3	FAM66D	CTTNBP2	SLC17A7	LINC00964	KLHDC1	OSBPL3	EEF2K	GUK1	CSMD1	IMMP2L	ZNF804A	GOT1	BICD1	NR4A3	YPEL3	OPALIN	CREB5
95	BACH2	RPA3	TMEM178B	AQP4-AS1	CNTNAP5	GRB14	ENO2	TENM1	FBXO10	ARL15	MIR4500HG	NDUFB2	ABHD3	AGBL4	PDE4B	FBXO2	NT5DC1	NFIB	LZTS3	CLIC4	PPP1R15A
96	MTUS2	RUNX2	ELAVL3	SV2C	MAP3K5	PLD1	HNRNPK	ADAMTS9-AS2	CRYL1	SHISA9	SEMA3C	RPL27A	SPANXA2-OT1	MMP16	TENM4	CALM2	CCSER1	PRR16	RNF11	PDE8A	TP53I11
97	RAPGEF4	DOCK2	MLXIPL	PRELID2	CADPS	CPNE8	DYNLL2	TRPS1	MEG8	GRID2	FAM163A	RPS11	HCN1	ALDH1A1	ARHGAP28	TMSB10	KHDRBS3	DUSP6	WDR82	NEK3	BACE2
98	KCNIP2	PDC	SRRM4	MPP7	VWF	IL1RAPL1	SV2A	PCDH9	EPHX4	SCN9A	PTCH1	UBB	RAB39A	RSPO2	IQCJ-SCHIP1	EIF1B	PCBP3	AR	SLC9A6	PXK	SPRED2
99	INPP5A	KLHL28	UNC13A	LINC00882	ART3	POLN	MARCKS	WWC2	MPP7	SLC35F1	GALNT13	RPL4	IL16	CPNE4	UNC5D	BEX2	KIAA1211	VPS13D	TOLLIP	GPRC5B	SPANXA2-OT1
