## SupplementalTables for "The Alzheimer’s disease neurodegenerative cascade reconstructed in human L2/3 excitatory neurons": Zielonka2026_SuppTable7.xlsx

### Sheet: SuppTable7_classification_GPs
CpG	lm_pval	lm_coef	dbic_lg	bp_pval	white_pval	gam_edf	gam_refdf	gam_pval	adj_lm	adj_white	classification	adj_gam
GP_1	0.00123934	0.000328712	-1.97577	0.0344134	0.0282651	2.62237	3.13959	0.000143499	0.0148721	0.226121	NC	0.00143499
GP_2	6.77298e-37	-0.00124648	5.97483	5.77446e-11	1.6656e-14	3.20951	3.66868	0	1.3546e-35	3.49775e-13	NL_1	0
GP_3	2.83207e-05	-0.000425383	-0.00749014	0.106939	0.226553	1.00054	1.00108	2.85914e-05	0.000453131	0.67385	LD	0.000351448
GP_4	0.0866477	-0.000174695	31.7909	0.00621925	4.69627e-07	3.44452	3.82612	0	0.661493	8.45328e-06	NL_2	0
GP_5	0.0826866	0.00017693	-8.91353	0.0155324	0.0522122	2.36462	2.86636	0.144987	0.661493	0.313273	NC	0.289974
GP_6	0.11892	0.000159009	18.3914	0.0159887	0.00064352	3.00428	3.50239	8.48326e-07	0.713522	0.00900928	NL_3	1.27249e-05
GP_7	9.51387e-13	0.000719469	-2.28499	3.90913e-08	2.59677e-07	3.50081	3.85759	0	1.7125e-11	4.93386e-06	LI	0
GP_8	0.51701	-6.61065e-05	-3.54255	0.791213	0.168463	2.51816	3.03129	0.0311182	0.803623	0.67385	NC	0.124473
GP_9	2.25522e-31	-0.00115129	7.01587	7.31581e-10	3.56223e-11	3.3787	3.78608	0	4.28492e-30	7.12446e-10	NL_1	0
GP_10	0.138863	-0.000150933	-5.22271	0.071885	0.0832453	2.2606	2.75172	0.0428179	0.713522	0.416227	NC	0.128454
GP_11	0.267874	0.000113016	-3.33083	0.789531	0.32187	2.53834	3.05251	0.0156259	0.803623	0.67385	NC	0.0808383
GP_12	0.146677	0.000148012	-8.31994	0.0019851	0.00249355	2.24831	2.73805	0.234718	0.713522	0.0299226	NC	0.289974
GP_13	1.35215e-06	0.000490277	38.3396	0.126986	0.010449	3.68247	3.93983	0	2.29865e-05	0.10449	NL_2	0
GP_14	0.0101963	0.000261719	6.34837	0.0331438	0.0184578	2.74346	3.26096	2.70345e-05	0.101963	0.16612	NL_3	0.000351448
GP_15	0.000367881	-0.000362352	-6.29391	4.17856e-05	0.000206123	1.90324	2.34412	0.00126837	0.00478246	0.00329797	LD	0.00887862
GP_16	0.364723	9.24643e-05	22.4888	0.0774357	0.000264483	3.12981	3.60694	8.85691e-07	0.803623	0.00396725	NL_3	1.27249e-05
GP_17	0.00772714	-0.000271331	-1.06496	0.080525	0.00321031	2.53362	3.04756	0.000526885	0.0849986	0.0353134	NC	0.00421508
GP_18	4.80836e-05	-0.000413105	-5.68985	0.300023	0.0382907	2.19585	2.67942	0.000104537	0.000721254	0.268035	LD	0.00114991
GP_19	6.33752e-42	0.00132552	-0.0430846	2.55793e-07	1.64639e-06	1.00336	1.00672	0	1.33088e-40	2.79886e-05	LI	0
GP_20	7.82218e-05	0.000401509	-6.15698	0.0839242	0.209985	1.79793	2.21871	0.000364351	0.0010951	0.67385	LI	0.00327916
GP_21	0.0150062	0.000247816	-8.34438	0.00288284	0.000852392	3.07573	3.56294	0.013473	0.135055	0.0110811	NC	0.0808383
